# A RabGAP-Rab GTPase pair regulates plant autophagy and immunity

**DOI:** 10.1101/2023.07.03.547386

**Authors:** Enoch Lok Him Yuen, Alexandre Y Leary, Marion Clavel, Yasin Tumtas, Azadeh Mohseni, Lorenzo Picchianti, Mostafa Jamshidiha, Pooja Pandey, Cian Duggan, Ernesto Cota, Yasin Dagdas, Tolga O Bozkurt

## Abstract

Plants rely on autophagy and membrane trafficking to tolerate stress, combat infections, and maintain cellular homeostasis. However, the molecular interplay between autophagy and membrane trafficking is poorly understood. Using an AI-assisted approach, we identified Rab3GAP-like (Rab3GAPL) as an important membrane trafficking node that controls plant autophagy negatively. Rab3GAPL suppresses autophagy by binding to ATG8, the core autophagy adaptor, and deactivating Rab8a, a small GTPase essential for autophagosome formation and defense-related secretion. Rab3GAPL from *Nicotiana benthamiana*, but not its mutated form deficient in ATG8 binding, reduced autophagic flux in *N. benthamiana* and Arabidopsis. Furthermore, *Rab3GAPL*-knockout mutants of the liverwort *Marchantia polymorpha* exhibited enhanced autophagic flux under both normal and heat stress conditions, suggesting that Rab3GAPL’s negative regulatory role in autophagy is conserved in land plants. Beyond autophagy regulation, Rab3GAPL modulates focal immunity against the oomycete pathogen *Phytophthora infestans* by preventing defense-related secretion. Altogether, our results suggest that Rab3GAPL acts as a molecular rheostat to coordinate autophagic flux and defense-related secretion by restraining Rab8a-mediated trafficking. This unprecedented interplay between a RabGAP-Rab pair and ATG8 sheds new light on the intricate membrane transport mechanisms underlying plant autophagy and immunity.
