## Supplementary Tables S1-S5 for "A RabGAP-Rab GTPase pair regulates plant autophagy and immunity": Table S1. Primers used in this work.xlsx

### Sheet: Sheet1
Primer	Sequence
Rab3GAPL_F	CTGGATCTGGAGAATTTGATGAGGCGTCGTTCGTATCCAGAG
Rab3GAPL_R	TAGCATGGCCGCGGGATTTATACAATTGTCCAGTCATTTTCAACG
Rab3GAPLAIM_R	TAGCATGGCCGCGGGATTTAAGCAATTGTAGCGTCATTTTCAAC
Rab3GAPLCM_R	TCATTTGTATCACATTCCATCCAATCAG
Rab3GAPL_RNAi_F	ACCAGGTCTCAGGAGTTCAGTTTTGAGGCTAGCAGGTTC
Rab3GAPL_RNAi_R	ACCAGGTCTCATCGTGCTGCCTTGAAAGCCTGCATATC
Rab3GAPL_RNAi2_F	ACCAGGTCTCAGGAGACCTGCCAACGAATTAAAAAG
Rab3GAPL_RNAi2_R	ACCAGGTCTCATCGTCTCCCCTGTAACCCCAAA
Rab3GAPL_RTPCR_F	GACTCTGAATCAGGTTCGAC
Rab3GAPL_RTPCR_R	CATACGTCCAATTACTTCAGC
GAPDH_RTPCR_F	ATGGCTTCTCATGCAGCTTT
GAPDH_RTPCR_R	ATCCTGTGGTCTTGGGAGTG
Rab1_F	CACCATGAATCCTGAATATGACTACCTGTTTAAGCTTTTGC
Rab1_R	TCAGGATGAGCAACAGCCACCACTCTG
Rab2_F	CACCATGTCTTACGACTATCTCTTCAAGTACA
Rab2_R	CTAGCTGCAACATCCACCTCTTTGGGCAACCG
Rab8b_F	GGACGAGCTGTACAAGGGTGGAAGCATGGCAGCACCACCGGCAAG
Rab8b_R	TTTTTGCGGACTCTAGCATGGCCGCGGGATAGAAATCAGCTTGCTGTGGTTCGTAA
Rab11_F	CACCGCAGGTGGATACAGAGCTGAA
Rab11_R	TTAGACAGAACAACAACCAACT
