## Supplementary Tables S1-S5 for "A RabGAP-Rab GTPase pair regulates plant autophagy and immunity": Table S2. Details of constructs used.xlsx

### Sheet: Sheet1
Construct	Vector backbone	Reference
GFP:Rab3GAPL	pK7WGF2	This work
BFP:Rab3GAPL	pK7WGF2	This work
HA:Rab3GAPL	pK7WGF2	This work
GFP:Rab3GAPL-AIMmut	pK7WGF2	This work
HA:Rab3GAPL-AIMmut	pK7WGF2	This work
GFP:Rab3GAPL-CM	pK7WGF2	This work
HA:Rab3GAPL-CM	pK7WGF2	This work
GFP:Rab3GAPL-CM/AIMmut	pK7WGF2	This work
RFP:ATG8CL	pK7WGF2	Pandey et al., 2021
GFP:EV	pK7WGF2	Dagdas et al., 2016
HA:EV	pK7WGF2	Dagdas et al., 2016
GFP:ATG8 1.1	pK7WG2	Zess et al., 2019
GFP:ATG8 1.2	pK7WG2	Zess et al., 2019
GFP:ATG8 2.2 (CL)	pK7WG2	Zess et al., 2019
GFP:ATG8 3.1	pK7WG2	Zess et al., 2019
GFP:ATG8 3.2	pK7WG2	Zess et al., 2019
GFP:ATG8 4 (IL)	pK7WG2	Zess et al., 2019
RNAi:Rab3GAPL-1	pRNAi-GG	This work
RNAi:Rab3GAPL-2	pRNAi-GG	This work
RNAi:GUS	pRNAi-GG	Pandey et al., 2021
GFP:Rab1	pK7WGF2	This work
GFP:Rab2	pK7WGF2	This work
GFP:Rab8a	pK7WGF2	Pandey et al., 2021
GFP:Rab8b	pK7WGF2	This work
GP:Rab11	pK7WGF2	This work
RFP:Remorin1.3	pH7WGR2	Bozkurt et al., 2014
