## Supplementary Tables S1-S5 for "A RabGAP-Rab GTPase pair regulates plant autophagy and immunity": Table S3. Proteins and sequences used for AF2.xlsx

### Sheet: Sheet1
Protein	Organism	Sequences used for AF2
Rab3GAPL	N. benthamiana	MEASFVSRAKTAFHSAAAKAEKVFTDIKKSDLINDPDFDSQSPATATSEIPDDKDESEEGKTSWRRPPPIKAKQDWHERFKNIRIGKKGTEGTTDKAESPRMAYAIFDENICFMSERELPNSKDSESGSTMEESNLGDSDVIPPAAVMKQLAVAVEAGKRCITMKDFLASSRGSSPIMERASLSLSAVKSLVLREKEDKFSGEFGADDKVLSRINSLLDAEGHFPGSKVYSDTETSPNASSLPKDIHGAPPESFIVKLAEVIGRMKSLRKTALLWCKIVAELRRLWSEGQYIPGIPPDQIPNLNLCLLYQQFQVINRCISRKNRRIAATESLDSVLRLAGSNADVLVSEGTLPATPVLYAKVSTGELILRLGVDTRSDLTMLETGEPIYTPVMQEEPLL…
Rab3GAPLCM	N. benthamiana	MEASFVSRAKTAFHSAAAKAEKVFTDIKKSDLINDPDFDSQSPATATSEIPDDKDESEEGKTSWRRPPPIKAKQDWHERFKNIRIGKKGTEGTTDKAESPRMAYAIFDENICFMSERELPNSKDSESGSTMEESNLGDSDVIPPAAVMKQLAVAVEAGKRCITMKDFLASSRGSSPIMERASLSLSAVKSLVLREKEDKFSGEFGADDKVLSRINSLLDAEGHFPGSKVYSDTETSPNASSLPKDIHGAPPESFIVKLAEVIGRMKSLRKTALLWCKIVAELRRLWSEGQYIPGIPPDQIPNLNLCLLYQQFQVINRCISRKNRRIAATESLDSVLRLAGSNADVLVSEGTLPATPVLYAKVSTGELILRLGVDTRSDLTMLETGEPIYTPVMQEEPLL…
Rab3GAPL GAP domain	N. benthamiana	ELILRLGVDTRSDLTMLETGEPIYTPVMQEEPLLTEDLIKETEELVLRTGSLGAGCSQLLSDMQAFKAANPGCILEDFIRWHSPPDWMECDTNDEINETLDANDSLSGRGQLSTRMQKEGNLWRELWETAKPVPAVRQTPLFDEDLAVESILDNL
Human Rab3GAP1 GAP domain	H. sapien	NLRPEGRLYQHGKLTLLHNGEPLYIPVTQEPAPMTEDLLEEQSEVLAKLGTSAEGAHLRARMQSACLLSDMESFKAANPGCSLEDFVRWYSPRDYIEEEVIDEKGNVVLKGELSARMKIPSNMWVEAWETAKPIPARRQRRLFDDTREAEKVLHYL
MpATG8	M. polymorpha	MTGKRSSFKKEHPLEKRQAEASRIRNKYPDRIPVIVERAEKSDIPDIDKKKYLVPADLTVGQFVFVIRKRIKLSAEKAIFIFVRNVLPPTAAMMSAIYDEHKDDDGFLYLTYSGENTFGDLNSQLMACNCLPLV
TaATG8	T. aestivum	MAKSSFKLEHPLERRQAEATRIREKYSDRIPVIVEKAGKSDIPDIDKKKYLVPADLTVGQFVYVVRKRIKLSAEKAIFIFVKNTLPPTAALMSAIYEENKDEDGFLYMTYSGENTFGLL
AtATG8	A. thaliana	MAKSSFKISNPLEARMSESSRIREKYPDRIPVIVEKAGQSDVPDIDKKKYLVPADLTVGQFVYVVRKRIKLGAEKAIFVFVKNTLPPTAALMSAIYEEHKDEDGFLYMTYSGENTFGSLTVA
StATG8	S. tuberosum	MAKSSFKLEHPLERRQAEAARIREKYPDRIPVIVEKAERSDIPDIDKKKYLVPADLTVGQFVYVVRKRIKLSAEKAIFIFVKNILPPTAAMMSAIYEEHKDEDGFLYMTYSGENTFGSF
MpRab3GAPL	M. polymorpha	MESSLLAKAKTGNGSKPLPEPCFLSGAALILMSRAVLERIVPLISLAVSQITLQAAAAKAERTITEMKADLKADFSKPVSPIFSPLFRGCEGKGELPWIGKSEVEKRHEAEFRQRILEIPKKPEEYLLQEHDEGSMVDMRAAMQSAGAVLEASEVYKLRYNDQCDEELRNLRFLYVPKKMKEQEFWRRYFIAVRSIKQEILELDPDLISETPIGIVHRRCSSEAGSNEADSPKKDPSEEEAYKRAFTVVAIPPSMLLRRLASAAEVGRTYKTMKELAQGYKNLDKDHPSNSGEWTGLATGLAMMRKLSNKDGKPKNQNNVSGSYNSLLWSLFETDTQYEEKDIFVESSVSARTRLPEEVHGAPPESFVARLAEIMGGIKSEQKMAEFWLEVIKELRRRW…
TaRab3GAPL	T. aestivum	MHQLPPPPPASSTSLVSRARTAIHSAAARAERVLTDIKADLRDADGSSEHRTPSPRTSMDRQVDAEAAASASGQAPDVKPPPDEVPEVIPSADEEGLKIEAGSTSSSNLSFPPASIVKQLIAAIEDGKRFSSMNDMKFSGDQYLKEKGGLSLSVVKSLVRREKEERSSSEFFGDDETKSLMYSLFKFAEELPHDESQCAPELLHSASLSRDIHGAPPGSFVHHLGEIIGGISSVHKMAFFWQSVVVELKKLWSDGQPVPRMSLNAAPDLNCCLLYQEIQVINCCIARKQRRKAAKETLDSLLKQESIDNSNPRYSNGDSRDSGIYASNSSGDQVLRLGVDHASGNLTLLETGEPVYSPILQEGPIMTAELIKETEELVLRTGSVGAGCSQLLSDMQAFK…
AtRab3GAPL	A. thaliana	MAAPFYDENFYILKAKQEQEAKASDVGCMVESLNAVDANSIPLASVVKQLAVAIEAGKRAKNVKDFVASSGSSSPVRERGGLSLSAVKSLVLGEKEDKLGFDSGDEDKLVSLINALFNVDSGFLSRKIVSDLESPTNRSSFAKDLHAAPPSSFVVKLAEVIGSFTTPRRMALFWCRVVEELRRFWNEEKHIPWIPLDNNPDLKSCLLHQWLQVINCCLARKARNVAASEALDAVMRQASSANEKSDVSESMGSLLYAKSNSGELILRLGVYNQVENLTMLETGEPVYSPITQEGPLLTEDLIRETEELVLRTGSMGAGCSQLLSDMQAFKAANPGCILEDFVRWHSPPDWTENGNMSGDDSSPVRGQLSTRMQKEGNLWRELWETAKPLPAVKQAPLFD…
StRab3GAPL	S. tuberosum	MEASFVSRAKTAFHSAAAKAEKVFTDIKKSDLINDPDSDKQSPATSTNEISDDKDESKDEKNSRRRPPPIKAKQDWQERFKNIRIGKRGTEGTDKAESPGMAYAIFDENICFMSERAIPDSKDSESGLRMEESKHRDRDVIPPASVMKQLAVAVEAGKRCITMKDFLASSRGSSPIMERASLSLSAVKSLMLREKDDKFAGEFGADDKVLSLINLLLDAEGHFPGRKVDSANASSLPKDLHGAPPESFIVNLADVTGHMKSLRKMALLWCKIVAELRRLWSEGQYIPGIPPDQIPDLNSCLLYQQLQVINRCISRKKRRIAAAESLDSVVRLGSSNTDVLADDGTLPATPVLYAKVNTGELILRLGVDSQSDLTMLETGEPIYTPVMQEEPLLTEDLIK…
StRab8a	S. tuberosum	DYDYLIKLLLIGDSGVGKSCLLLRFSDGSFTTSFITTIGIDFKIRTIELDGKRIKLQIWDTAGQERFRTITTAYYRGAMGILLVYDVTDESSFNNIRNWIRNIEQHASDNVNKILVGNKADMDESKRAVPTSKGQALADEYGIKFFETSAKTNMNVEEVFFSIARDIKQRLSESDSKT
