## Supplementary Tables S1-S5 for "A RabGAP-Rab GTPase pair regulates plant autophagy and immunity": Table S4. Details of antibodies used.xlsx

### Sheet: Sheet1
Primary/Secondary	Details	Company	Product Code
Primary	Anti-GFP (Rat monoclonal)	Chromotek	Product code: 3H9
Primary	Anti-GFP (Rabbit polyclonal)	Chromotek	Product code: PABG1
Primary	Anti-RFP (Mouse monoclonal)	Chromotek	Product code: 6G6
Primary	Anti-tRFP/BFP (Rabbit polyclonal)	Evrogen	Product code: AB233
Primary	Anti-PR1 (Rabbit polyclonal)	Agrisera	Product code: AS10 687
Secondary	Anti-rabbit (HRP)	Sigma-Aldrich	Product code: A9169
Secondary	Anti-rabbit (AP)	Sigma-Aldrich	Produce code: SAB3700834
Secondary	Anti-rat (HRP)	Sigma-Aldrich	Produce code: A9037
Secondary	Anti-mouse (HRP)	Sigma-Aldrich	Product code: SAB3700986
