## Supplementary Tables S1-S5 for "A RabGAP-Rab GTPase pair regulates plant autophagy and immunity": Table S5. Summary of statistics.xlsx

### Sheet: Sheet1
Figure	Experiment	Conditions	Normality	F-test p-value (compare to control)	Test	Significance Test p-value	Significance	Mean	Median	N number
2B	Rab3GAPL reduces the number of ATG8CL autophagosomes in an AIM-dependent manner	Rab3GAPL + ATG8CL	0.01357	0.002399	Mann-Whitney U test	5.56e-08	***	3.05556	2	18
		Rab3GAPLAIM + ATG8CL	0.009141	0.4497	Mann-Whitney U test	0.114	ns	15.2222	13	18
		EV + ATG8CL	0.9158	-	-	-	-	17.3333	17	18
2F	Rab3GAPL reduces the number of ATG8CL autophagosomes in a catalytic activity-dependent manner	Rab3GAPL + ATG8CL	0.02493	NA	Mann-Whitney U test	1.9e-07	***	2.65	3	20
		Rab3GAPLCM + ATG8CL	0.07186	NA	Mann-Whitney U test	0.36	ns	13.45	12	20
		EV + ATG8CL	0.07186	-	-	-	-	15.15	14.5	20
2H	RNAi-mediated silencing of Rab3GAPL increases the number of ATG8CL autophagosomes	RNAi:Rab3GAPL-1 + ATG8CL	0.8395	0.0006071	Welch's T-test	5.02e-14	***	13.6	13	30
		RNAi:Rab3GAPL-2 + ATG8CL	0.5076	0.005952	Welch's T-test	1.8e-15	***	13.2333	13	30
		RNAi:GUS + ATG8CL	0.1859	-	-	-	-	4.46667	4.5	30
5B	Rab3GAPL increases susceptibility to P. infestans in an AIM-independent manner	Rab3GAPL	0.008366	NA	Mann-Whitney U test	0.000245	***	107.328	98.783	21
		Rab3GAPLAIM	0.005768	NA	Mann-Whitney U test	2.39e-05	***	111.804	96.144	23
		EV	0.000544	-	-	-	-	39.0091	19.167	21
5D	Rab3GAPL increases susceptibility to P. infestans in a catalytic activity-dependent manner	Rab3GAPL	0.153	NA	Mann-Whitney U test	0.000187	***	98.7636	101.856	22
		Rab3GAPLCM	0.04916	NA	Mann-Whitney U test	0.294	ns	45.374	43.286	19
		EV	0.0009738	-	-	-	-	41.3052	29.751	21
5F	Silencing Rab3GAPL reduces susceptibility to P. infestans	RNAi:Rab3GAPL-1	0.0007508	NA	Mann-Whitney U test	0.000318	***	36.5983	33.231	23
		RNAi:Rab3GAPL-2	3.921e-05	NA	Mann-Whitney U test	4.71e-05	***	33.5422	22.196	27
		RNAi:GUS	0.04867	-	-	-	-	94.7505	81.621	24
6C	Rab3GAPL reduces number of Rab8a vesicles around haustoria in a catalytic activity-dependent manner	Rab3GAPL	5.13e-06	NA	Mann-Whitney U test	5.51e-09	***	3.83333	3	42
		Rab3GAPLAIM	0.0005769	NA	Mann-Whitney U test	4.28e-06	***	5.03226	4	31
		Rab3GAPLCM	0.7241	NA	Mann-Whitney U test	0.721	ns	11.3103	12	29
		EV	0.1983	-	-	-	-	10.8667	11.5	30
6E	Rab3GAPL reduces callose deposition at P. infestans haustoria in a catalytic activity-dependent manner	Rab3GAPL	-	-	Chi-squared test	0.01271	*	0.288	-	118
		Rab3GAPLAIM	-	-	Chi-squared test	0.02472	*	0.308	-	143
		Rab3GAPLCM	-	-	Chi-squared test	0.7448	ns	0.478	-	186
		EV	-	-	-	-	-	0.511	-	92
Supplementary Figures
S5B	Rab3GAPL increases hyphal growth of P. infestans in an AIM-independent manner	Rab3GAPL	0.000209	NA	Mann-Whitney U test	1.67e-10	***	63.8655	43.926	21
		Rab3GAPLAIM	0.00223	NA	Mann-Whitney U test	7.43e-12	***	51.9311	49.626	21
		EV	0.7915	-	-	-	-	21.3975	21.199	21
S5D	Silencing Rab3GAPL reduces hyphal growth of P. infestans	RNAi:Rab3GAPL-1	0.0001071	NA	Mann-Whitney U test	6.75e-06	***	11.9018	9.302	35
		RNAi:Rab3GAPL-2	0.0005881	NA	Mann-Whitney U test	0.000155	***	13.7968	11.771	36
		RNAi:GUS	0.003422	-	-	-	-	30.1988	22.376	38
